# B1 SINE-binding ZFP266 impedes reprogramming through suppression of chromatin opening mediated by pioneering factors

**DOI:** 10.1101/2022.01.04.474927

**Authors:** Daniel F Kaemena, Masahito Yoshihara, James Ashmore, Meryam Beniazza, Suling Zhao, Mårten Bertenstam, Victor Olariu, Shintaro Katayama, Keisuke Okita, Simon R Tomlinson, Kosuke Yusa, Keisuke Kaji

## Abstract

Induced pluripotent stem cell reprogramming is inherently inefficient and understanding the molecular mechanisms underlying this inefficiency holds the key to successfully control cellular identity. Here, we report 16 novel reprogramming roadblock genes identified by CRISPR/Cas9-mediated genome-wide knockout (KO) screening. Of these, depletion of the predicted KRAB zinc finger protein (KRAB-ZFP) *Zfp266* strongly and consistently enhanced iPSC generation in several iPSC reprogramming settings, emerging as the most robust roadblock. Further analyses revealed that ZFP266 binds Short Interspersed Nuclear Elements (SINEs) adjacent to binding sites of pioneering factors, OCT4 (POU5F1), SOX2 and KLF4, and impedes chromatin opening. Replacing the KRAB co-suppressor with a co-activator domain converted ZFP266 from a reprogramming inhibitor to a potent reprogramming facilitator. This work proposes SINE-KRAB-ZFP interaction to be a critical regulator of chromatin accessibility at enhancers for efficient cellular identity changes and also serves as a resource to further illuminate molecular mechanisms hindering reprogramming.
