## Supplemental Table S13 for "B1 SINE-binding ZFP266 impedes reprogramming through suppression of chromatin opening mediated by pioneering factors"

### Sheet: Sheet1
Rosa26 targeting vector
Vector name	Reference
pRosa26-EF1a-hCas9IRESneo	Tzelepis et al., 2016, Addgene #67987
Lentiviral sgRNA Library
Vector name	Reference
pKLV2(W-)U6gRNA5(BbsI)-sEF1aBFP-W GWv2	Tzelepis et al., 2016
For analyses of roadblock genes
Lentiviral sgRNA expression vector
Vector name	sgRNA sequence	Reference
pKLV2(W-)U6gRNA5(BbsI)-sEF1aBFP-W	NA	Modified from Addgene #67974
pKLV2_Ctl.sgR1	GCGAACTTCCGGGACGCCTC	This work
pKLV2_Icam1.sgR1	GCGGAAGCGGACGACTGCA	sgRNA from Koike-Yusa et al., 2014
pKLV2_Icam1.sgR2	CCAGGAGCCTCCGGACTTT	sgRNA from Koike-Yusa et al., 2014
pKLV2_Cd44.sgR1	ATGGTAACCGGTCCATCGA	sgRNA from Tzelepis et al., 2016
pKLV2_Cd44.sgR2	ATGTAACCTGCCGCTACGC	sgRNA from Tzelepis et al., 2016
pKLV2_Trp53.sgR1	AAGTCACAGCACATGACGG	sgRNA from Koike-Yusa et al., 2014
pKLV2_Trp53.sgR2	ACCATGAGCGCTGCTCCGA	sgRNA from Koike-Yusa et al., 2014
pKLV2_Trp53.sgR3	AGCGCTGCTCCGATGGTGA	sgRNA from Koike-Yusa et al., 2014
pKLV2_Trp53.sgR4	CGGAGCAGCGCTCATGGTG	sgRNA from Koike-Yusa et al., 2014
pKLV2_Trp53.sgR5	TTCCACCCGGATAAGATGC	sgRNA from Koike-Yusa et al., 2014
pKLV2_Rb1.sgR1	GTTTGTAGCGATATAAACT	sgRNA from Koike-Yusa et al., 2014
pKLV2_Rb1.sgR2	AGGAAAAGGCATACCTAAC	sgRNA from Koike-Yusa et al., 2014
pKLV2_Rb1.sgR3	TTCGAGGTGAACCATTAAT	sgRNA from Koike-Yusa et al., 2014
pKLV2_Rb1.sgR4	ACAACTAGAAAATGATACG	sgRNA from Koike-Yusa et al., 2014
pKLV2_Rb1.sgR5	ATGCTACTTACGCACTGCT	sgRNA from Koike-Yusa et al., 2014
pKLV2_Oct4.sgR1	TCGTATGCGGGCGGACATG	sgRNA from Koike-Yusa et al., 2014
pKLV2_Oct4.sgR2	ACTCGTATGCGGGCGGACA	sgRNA from Koike-Yusa et al., 2014
pKLV2_Oct4.sgR3	CTCCGCAGAACTCGTATGC	sgRNA from Koike-Yusa et al., 2014
pKLV2_Oct4.sgR4	AGTCTCCACGCCAACTTGG	sgRNA from Koike-Yusa et al., 2014
pKLV2_Oct4.sgR5	GCATTGGGGCGGTCGGCAC	sgRNA from Koike-Yusa et al., 2014
pKLV2_Utx.sgR1	AGGGAGGCGCTCGGCGGAC	sgRNA from Koike-Yusa et al., 2014
pKLV2_Utx.sgR2	TCTCCGCAGCCGCCTTTTC	sgRNA from Koike-Yusa et al., 2014
pKLV2_Utx.sgR3	CCGCCTTTTCGGGTTCGTG	sgRNA from Koike-Yusa et al., 2014
pKLV2_Utx.sgR4	CCTTGGCTCGACAAAAGCT	sgRNA from Koike-Yusa et al., 2014
pKLV2_Utx.sgR5	TTGCACAGGTACGGCCTAC	sgRNA from Koike-Yusa et al., 2014
pKLV2_GWv2_Trp53.sgR1*	ACCATCGGAGCAGCGCTCA	sgRNA from Tzelepis et al., 2016
pKLV2_GWv2_Trp53.sgR2	CCCGGATAAGATGCTGGGG	sgRNA from Tzelepis et al., 2016
pKLV2_GWv2_Trp53.sgR3	ACAGATCGTCCATGCAGTG	sgRNA from Tzelepis et al., 2016
pKLV2_GWv2_Cdkn1a.sgR1*	CAGCCGTGACGACCTGGGA	sgRNA from Tzelepis et al., 2016
pKLV2_GWv2_Cdkn1a.sgR2	AGACGAAGTTGCCCTCCAG	sgRNA from Tzelepis et al., 2016
pKLV2_GWv2_Cdkn1a.sgR3	GGAGCGCGTTCGGAGCCTA	sgRNA from Tzelepis et al., 2016
pKLV2_GWv2_Fosl2.sgR1	GGAGAAGCGTCGAATCCGG	sgRNA from Tzelepis et al., 2016
pKLV2_GWv2_Fosl2.sgR2	CCGGCCCGCACGTACCTGC	sgRNA from Tzelepis et al., 2016
pKLV2_GWv2_Fosl2.sgR3	CGAGCCAGGCATATCTACC	sgRNA from Tzelepis et al., 2016
pKLV2_GWv2_Fam122a.sgR1	AAATCGATGCGCTTCGGGG	sgRNA from Tzelepis et al., 2016
pKLV2_GWv2_Fam122a.sgR2*	GAGACCGTTCACGAGCGCG	sgRNA from Tzelepis et al., 2016
pKLV2_GWv2_Fam122a.sgR3	AACGTCGTGCTGTTCCGTC	sgRNA from Tzelepis et al., 2016
pKLV2_GWv2_Zfp266.sgR1	ACAGCACTTTCCGCCACCT	sgRNA from Tzelepis et al., 2016
pKLV2_GWv2_Zfp266.sgR2	CAATTATGCCTTAACACAG	sgRNA from Tzelepis et al., 2016
pKLV2_GWv2_Zfp266.sgR3*	CAGAAGAATCTATACCGAG	sgRNA from Tzelepis et al., 2016
pKLV2_GWv2_Bcorl1.sgR1	CCAAAGCCTTTACCCCGGC	sgRNA from Tzelepis et al., 2016
pKLV2_GWv2_Bcorl1.sgR2*	GGAATGGATCGGGAACCGA	sgRNA from Tzelepis et al., 2016
pKLV2_GWv2_Bcorl1.sgR3	TAGGCACCGAGGGCGCTGC	sgRNA from Tzelepis et al., 2016
pKLV2_GWv2_Men1.sgR1	CAAGTTCCCTAGCGCCATG	sgRNA from Tzelepis et al., 2016
pKLV2_GWv2_Men1.sgR2*	GATTCACCGCTCAGATCCG	sgRNA from Tzelepis et al., 2016
pKLV2_GWv2_Men1.sgR3	ATGCGCTGCGACCGTAAGA	sgRNA from Tzelepis et al., 2016
pKLV2_GWv2_Chek2.sgR1	TGTTACATCGTATACATAG	sgRNA from Tzelepis et al., 2016
pKLV2_GWv2_Chek2.sgR2	GGATTCTCCAATCTAGGTA	sgRNA from Tzelepis et al., 2016
pKLV2_GWv2_Chek2.sgR3	CTCCCCACACGCACCACTA	sgRNA from Tzelepis et al., 2016
pKLV2_GWv2_Usp28.sgR1	TGCTCCTCGGATGATCGGA	sgRNA from Tzelepis et al., 2016
pKLV2_GWv2_Usp28.sgR2*	GGTATGTGAAGTACGGCTC	sgRNA from Tzelepis et al., 2016
pKLV2_GWv2_Usp28.sgR3	CGGATCGTTCCGTGAAGTA	sgRNA from Tzelepis et al., 2016
pKLV2_GWv2_Usp34.sgR1	TGACGGATCTACTGCAAAC	sgRNA from Tzelepis et al., 2016
pKLV2_GWv2_Usp34.sgR2*	GTATTCGGTTATCTACAGA	sgRNA from Tzelepis et al., 2016
pKLV2_GWv2_Usp34.sgR3	ATAAGTCGCTGAATCAAAC	sgRNA from Tzelepis et al., 2016
pKLV2_GWv2_Zbtb7a.sgR1	TCGGCGCACACGTGGCTCA	sgRNA from Tzelepis et al., 2016
pKLV2_GWv2_Zbtb7a.sgR2	ACGGTCAGCACGGCCAATG	sgRNA from Tzelepis et al., 2016
pKLV2_GWv2_Zbtb7a.sgR3	ATCGGCCCCCAGCCGGCGA	sgRNA from Tzelepis et al., 2016
pKLV2_GWv2_Zc3h10.sgR1	TGAGGAACGTCTGCAAACG	sgRNA from Tzelepis et al., 2016
pKLV2_GWv2_Zc3h10.sgR2*	CCGTGGATGAAACGACAGT	sgRNA from Tzelepis et al., 2016
pKLV2_GWv2_Zc3h10.sgR3	CACCCGCCGACCTACCCAA	sgRNA from Tzelepis et al., 2016
pKLV2_GWv2_Scaf8.sgR1	TGCCGGGATTGTCGCACAA	sgRNA from Tzelepis et al., 2016
pKLV2_GWv2_Scaf8.sgR2*	GGTAAGCCTTGGACCACAT	sgRNA from Tzelepis et al., 2016
pKLV2_GWv2_Scaf8.sgR3	AATTTATATCGTTGCCCTG	sgRNA from Tzelepis et al., 2016
pKLV2_GWv2_Kif26b.sgR1	TCGAGGCGAAGCAACCAAC	sgRNA from Tzelepis et al., 2016
pKLV2_GWv2_Kif26b.sgR2	TAAGACTCTCGACGCGATC	sgRNA from Tzelepis et al., 2016
pKLV2_GWv2_Kif26b.sgR3	ATGATCCCCTGACTTGCGG	sgRNA from Tzelepis et al., 2016
pKLV2_GWv2_Znrf3.sgR1	TCGCCCTCGGCGCTGAGCA	sgRNA from Tzelepis et al., 2016
pKLV2_GWv2_Znrf3.sgR2	CCCTACCGGTACATTACCC	sgRNA from Tzelepis et al., 2016
pKLV2_GWv2_Znrf3.sgR3	GCTAACCATGGACCGGCAT	sgRNA from Tzelepis et al., 2016
pKLV2_GWv2_Plekha1.sgR1	CTTCAGGATCGTCACGGGT	sgRNA from Tzelepis et al., 2016
pKLV2_GWv2_Plekha1.sgR2	CAGTGCAGTTATCAAAGCT	sgRNA from Tzelepis et al., 2016
pKLV2_GWv2_Plekha1.sgR3	GTGGCTTAGGAGCAAAGTA	sgRNA from Tzelepis et al., 2016
pKLV2_GWv2_Jun.sgR1	GTGCCGCGGAGGTGACACT	sgRNA from Tzelepis et al., 2016
pKLV2_GWv2_Jun.sgR2	TGATCATCCAGTCCAGCAA	sgRNA from Tzelepis et al., 2016
pKLV2_GWv2_Jun.sgR3	TTGAACCTGGCCGACCCGG	sgRNA from Tzelepis et al., 2016
pKLV2_GWv2_Rabgap1l.sgR1	GAGAACCGAAGATTACAGG	sgRNA from Tzelepis et al., 2016
pKLV2_GWv2_Rabgap1l.sgR2	TGGCCGGCACATCTCCAAA	sgRNA from Tzelepis et al., 2016
pKLV2_GWv2_Rabgap1l.sgR3	TTACGTCATCACGGGCATG	sgRNA from Tzelepis et al., 2016
pKLV2_GWv2_Map1b.sgR1	CCGCTGAGTCACCCGATGA	sgRNA from Tzelepis et al., 2016
pKLV2_GWv2_Map1b.sgR2	ACGTAGGCTTCTCCCGGCT	sgRNA from Tzelepis et al., 2016
pKLV2_GWv2_Map1b.sgR3	ATCCGGCACTTGGACCGTG	sgRNA from Tzelepis et al., 2016
pKLV2_GWv2_Dot1l.sgR1	GATCGACTACGACACCAAA	sgRNA from Tzelepis et al., 2016
pKLV2_GWv2_Dot1l.sgR2*	TGAATACTCGGCCGTCCAA	sgRNA from Tzelepis et al., 2016
pKLV2_GWv2_Dot1l.sgR3	TGCGAATCGCTCCTTCAGC	sgRNA from Tzelepis et al., 2016
pKLV2_GWv2_Spop.sgR1	GAGCTTATAGGTTCGTGCA	sgRNA from Tzelepis et al., 2016
pKLV2_GWv2_Spop.sgR2*	AAGGTTCCTGAATGCCGGT	sgRNA from Tzelepis et al., 2016
pKLV2_GWv2_Spop.sgR3	TTTGCGAGTAAACCCGAAA	sgRNA from Tzelepis et al., 2016
pKLV2_GWv2_Cdk13.sgR1	CGCCACGGACACAGCGGCG	sgRNA from Tzelepis et al., 2016
pKLV2_GWv2_Cdk13.sgR2	GAACCGCCCTCGGCCTACA	sgRNA from Tzelepis et al., 2016
pKLV2_GWv2_Cdk13.sgR3	CGACTTAGTCCGGCTGCGG	sgRNA from Tzelepis et al., 2016
pKLV2_GWv2_Gtf2i.sgR1	GCATCCACACTCATCCGAT	sgRNA from Tzelepis et al., 2016
pKLV2_GWv2_Gtf2i.sgR2*	GAGGGTACGGGATCGTCAC	sgRNA from Tzelepis et al., 2016
pKLV2_GWv2_Gtf2i.sgR3	GAGGAATGCCGTACGTCGA	sgRNA from Tzelepis et al., 2016
pKLV2_GWv2_Apaf1.sgR1	GACGTCAAGGTACCTACAA	sgRNA from Tzelepis et al., 2016
pKLV2_GWv2_Apaf1.sgR2	ACAACGCTCTGCTACACGA	sgRNA from Tzelepis et al., 2016
pKLV2_GWv2_Apaf1.sgR3	GGCGTCTTGTCAGTGATAG	sgRNA from Tzelepis et al., 2016
* used for detailed analyses
piggyBac transposase
Vector name	sgRNA sequence	Reference
pCMV-hyPBase	NA	Yusa et al., 2011
piggyBac transposon
Vector name	sgRNA sequence	Reference
PB-CA-rtTA Adv	NA	Woltjen et al., 2009, Addgene #20910
PB-TAP-MKOS-imO	NA	Chantzoura et al., 2015
PB-TAP-STEMCCA-imO	NA	Chantzoura et al., 2015
for sgRNA expression
PB-TAP 2L MKOS-imO Trp53.sgR2	ACCATCGGAGCAGCGCTCA	sgRNA from Tzelepis et al., 2016
PB-TAP 2L MKOS-imO p21.sgR1	CAGCCGTGACGACCTGGGA	sgRNA from Tzelepis et al., 2016
PB-TAP 2L MKOS-imO Fam122a.sgR2	GAGACCGTTCACGAGCGCG	sgRNA from Tzelepis et al., 2016
PB-TAP 2L MKOS-imO Zfp266.sgR3	CAGAAGAATCTATACCGAG	sgRNA from Tzelepis et al., 2016
PB-TAP 2L MKOS-imO Bcorl1.sgR2	GGAATGGATCGGGAACCGA	sgRNA from Tzelepis et al., 2016
PB-TAP 2L MKOS-imO Men1.sgR2	GATTCACCGCTCAGATCCG	sgRNA from Tzelepis et al., 2016
PB-TAP 2L MKOS-imO Usp28.sgR2	GGTATGTGAAGTACGGCTC	sgRNA from Tzelepis et al., 2016
PB-TAP 2L MKOS-imO Usp34.sgR2	GTATTCGGTTATCTACAGA	sgRNA from Tzelepis et al., 2016
PB-TAP 2L MKOS-imO Zc3h10.sgR2	CCGTGGATGAAACGACAGT	sgRNA from Tzelepis et al., 2016
PB-TAP 2L MKOS-imO Scaf8.sgR2	GGTAAGCCTTGGACCACAT	sgRNA from Tzelepis et al., 2016
PB-TAP 2L MKOS-imO Dot1L.sgR2	TGAATACTCGGCCGTCCAA	sgRNA from Tzelepis et al., 2016
PB-TAP 2L MKOS-imO Spop.sgR2	AAGGTTCCTGAATGCCGGT	sgRNA from Tzelepis et al., 2016
PB-TAP 2L MKOS-imO Gtf2i.sgR2	GAGGGTACGGGATCGTCAC	sgRNA from Tzelepis et al., 2016
PB-TAP STEMCCA-imO Trp53.sgR2	ACCATCGGAGCAGCGCTCA	sgRNA from Tzelepis et al., 2016
PB-TAP STEMCCA-imO p21.sgR1	CAGCCGTGACGACCTGGGA	sgRNA from Tzelepis et al., 2016
PB-TAP STEMCCA-imO Fam122a.sgR2	GAGACCGTTCACGAGCGCG	sgRNA from Tzelepis et al., 2016
PB-TAP STEMCCA-imO Zfp266.sgR3	CAGAAGAATCTATACCGAG	sgRNA from Tzelepis et al., 2016
PB-TAP STEMCCA-imO Bcorl1.sgR2	GGAATGGATCGGGAACCGA	sgRNA from Tzelepis et al., 2016
PB-TAP STEMCCA-imO Men1.sgR2	GATTCACCGCTCAGATCCG	sgRNA from Tzelepis et al., 2016
PB-TAP STEMCCA-imO Usp28.sgR2	GGTATGTGAAGTACGGCTC	sgRNA from Tzelepis et al., 2016
PB-TAP STEMCCA-imO Usp34.sgR2	GTATTCGGTTATCTACAGA	sgRNA from Tzelepis et al., 2016
PB-TAP STEMCCA-imO Zc3h10.sgR2	CCGTGGATGAAACGACAGT	sgRNA from Tzelepis et al., 2016
PB-TAP STEMCCA-imO Scaf8.sgR2	GGTAAGCCTTGGACCACAT	sgRNA from Tzelepis et al., 2016
PB-TAP STEMCCA-imO Dot1L.sgR2	TGAATACTCGGCCGTCCAA	sgRNA from Tzelepis et al., 2016
PB-TAP STEMCCA-imO Spop.sgR2	AAGGTTCCTGAATGCCGGT	sgRNA from Tzelepis et al., 2016
PB-TAP STEMCCA-imO Gtf2i.sgR2	GAGGGTACGGGATCGTCAC	sgRNA from Tzelepis et al., 2016
for protein overexpression
PB-CAG-rtTA-P2A-BFP	NA	This work, modified from Addgene #20910
PB-CAG-rtTA-P2A-Zfp266 _wt	NA	This work, modified from Addgene #20910
PB-CAG-rtTA-P2A-Zfp266_gRNA Res	NA	This work, modified from Addgene #20910
PB-CAG-rtTA-P2A-Zfp266_DV-AA	NA	This work, modified from Addgene #20910
PB-CAG-rtTA-P2A-Zfp266_DEW-AAA	NA	This work, modified from Addgene #20910
PB-CAG-rtTA-P2A-Zfp266_MLE-AAA	NA	This work, modified from Addgene #20910
PB-CAG-rtTA-P2A-Zfp266_Trple Mutant	NA	This work, modified from Addgene #20910
PB-CAG-rtTA-P2A-Zfp266_DKRAB	NA	This work, modified from Addgene #20910
PB-CAG-rtTA-P2A-Zfp266_ΔKRAB+LINKER	NA	This work, modified from Addgene #20910
DamID-seq
Vector name	Reference
PGK-mO-Dam	This work, used for Dam-only expression
PGK-mO-Dam-Zfp266	This work, used for Dam-Zfp266 expression
Lentiviral overexpression vectors
Vector name	Reference
pKLV2-TRE-TY1-BFP	This work, used for reprogramming
pKLV2-TRE-TY1-VPR	This work, used for reprogramming
pKLV2-TRE-TY1-VPR-Zfp266	This work, used for reprogramming
FUW-UbC-TY1-BFP	This work, used for luciferase assays
FUW-UbC-TY1-VPR	This work, used for luciferase assays
FUW-UbC-TY1-VPR-Zfp266	This work, used for luciferase assays
FUW-UbC-Zfp266_wt	This work, used for luciferase assays
Luciferase Assays
Vector name	Reference
pGL3-B1-SINE(For)-SV40-Luciferase	This work, pGL3 backbone (Promega)
pGL3-B1-SINE(Rev)-SV40-Luciferase	This work, pGL3 backbone (Promega)
pGL3-B3gnt3(For)-SV40-Luciferase	This work, pGL3 backbone (Promega)
pGL3-B3gnt3(Rev)-SV40-Luciferase	This work, pGL3 backbone (Promega)
pGL3-Piwil2(For)-SV40-Luciferase	This work, pGL3 backbone (Promega)
pGL3-Piwil2(Rev)-SV40-Luciferase	This work, pGL3 backbone (Promega)
pGL3-Snx20(For)-SV40-Luciferase	This work, pGL3 backbone (Promega)
pGL3-Snx20(Rev)-SV40-Luciferase	This work, pGL3 backbone (Promega)
pGL3-B3gnt3(For)-KO-SV40-Luciferase	This work, pGL3 backbone (Promega)
pGL3-B3gnt3(Rev)-KO-SV40-Luciferase	This work, pGL3 backbone (Promega)
pGL3-Piwil2(For)-KO-SV40-Luciferase	This work, pGL3 backbone (Promega)
pGL3-Piwil2(Rev)-KO-SV40-Luciferase	This work, pGL3 backbone (Promega)
pGL3-Snx20(For)-KO-SV40-Luciferase	This work, pGL3 backbone (Promega)
pGL3-Snx20(Rev)-KO-SV40-Luciferase	This work, pGL3 backbone (Promega)
